# Unlocking the Mycorrhizal Nitrogen Pathway Puzzle: Metabolic Modelling and multi-omics unveil Pyrimidines’ Role in Maize Nutrition via Arbuscular Mycorrhizal Fungi Amidst Nitrogen Scarcity

**DOI:** 10.1101/2023.10.13.562190

**Authors:** Bérengère Decouard, Niaz Bahar Chowdhury, Aurélien Saou, Martine Rigault, Isabelle Quilleré, Thomas Sapir, Anne Marmagne, Christine Paysant le Roux, Alexandra Launay-Avon, Florence Guerard, Caroline Mauve, Bertrand Gakière, Céline Lévy-Leduc, Pierre Barbillon, Pierre-Emmanuel Courty, Daniel Wipf, Bertrand Hirel, Rajib Saha, Alia Dellagi

## Abstract

Maize is currently the most productive cereal crop in the world (www.faostat.org). Maize can form a symbiotic relationship with the Arbuscular Mycorrhizal Fungus (AMF), *Rhizophagus irregularis*. In this relationship, the fungus provides the plant with additional water and mineral nutrients, while the plant supplies carbon compounds to the fungus. Little is known about the N metabolism disruption during symbiosis in both partners. To address this issue, two genetically distant maize lines were studied in terms of physiological and molecular responses to AMF inoculation by dual RNA-seq, metabolomics and phenotyping. Interestingly, the beneficial effects of the AMF were observed mainly under conditions of limited N fertilization. Under such conditions, the AMF helped maintain plant biomass production. The availability of nitrogen was found to be a crucial factor influencing all the traits studied showing that the level of N supply plays a pivotal role in determining how maize plants interact with the AMF. Despite the two maize lines showing different transcriptomic and metabolomic responses to *R. irregularis*, their agro-physiological traits remained similar. Both the plant and fungal transcriptomes were more significantly influenced by the level of N nutrition rather than the specific maize genotype. This suggests that N availability has a more profound impact on gene expression in both organisms than the genetic makeup of the maize plant. To understand the metabolic implications of this symbiotic relationship, we integrated transcriptomic data into our recently built multi-organ Genome-scale metabolic model (GSM) called iZMA6517. Remarkably, this modelling approach was supported by metabolomics profiling, in particular increased leaf pyrimidine levels in response to AMF inoculation under limiting N supply. Consistently, fungal genes involved in pyrimidine de novo synthesis and salvage were found to be expressed in symbiotic roots. Our work highlights nucleotide and ureides metabolism as previously unrecognized factors contributing to the symbiotic N nutrition facilitated by *R. irregularis*, thereby enhancing maize growth. This study demonstrates the effectiveness of integrating multi-omics approaches with mathematical modelling to uncover novel metabolic mechanisms associated with AM symbiosis, without a priori.
