## Supplementary Table 1 for "Unlocking the Mycorrhizal Nitrogen Pathway Puzzle: Metabolic Modelling and multi-omics unveil Pyrimidines’ Role in Maize Nutrition via Arbuscular Mycorrhizal Fungi Amidst Nitrogen Scarcity"

### Sheet: Liste
Supplementary Table 1 : List of maize lines used in this study
	Line	Group		Accession	Variety	Type	Pedigree	Seeds Provider	Seeds Provider contact	Seeds Provider email
	B73	S	Stiff Stalk	B73_usa	B73	Inbred line	BSSC5	Iowa State University, NCRPIS	NCRPIS [USDA]	https://npgsweb.ars-grin.gov
	Lo3	E	European Flint	LO3_inra	Lo3	Inbred line	Nostrano dell'Isola(PPS686, Cécile Rebourg PhD)	ISC Bergamo, INRA	Mario MOTTO [ISC]	motto@iscbg.it
