## Supplementary Table 2 for "Unlocking the Mycorrhizal Nitrogen Pathway Puzzle: Metabolic Modelling and multi-omics unveil Pyrimidines’ Role in Maize Nutrition via Arbuscular Mycorrhizal Fungi Amidst Nitrogen Scarcity"

### Sheet: Nutrient_Solutions
Supplementary Table 2 : Mineral salt composition of maize nutrient solutions
LN, P-			LN, P+			Microelements for all solutions	µM
Solution 1 mM(NO3-)_10 µM(H2PO4-)	mM		Solution 1 mM(NO3-)_300 µM(H2PO4-)	mM		(NH4)6Mo7O24,4H2O	0.04
KNO3	0.76		KNO3	0.76		H3BO3	24.3
KH2PO4	0.01		KH2PO4	0.3		MnSO4,4H2O	9
KCl	1.7		KCl	1.4		ZnSO4,7H2O	3.5
Ca(NO3)2,4H2O	0		Ca(NO3)2,4H2O	0		CuSO4,5H2O	0.95
Mg(NO3)2,6H2O	0		Mg(NO3)2,6H2O	0		Sequestrene 138 Fe 100 Syngenta	0.02
MN, P-			MN, P+
Solution 5 mM(NO3-)_10 µM(H2PO4-)	mM		Solution 5 mM(NO3-)_300 µM(H2PO4-)	mM
KNO3	3.15		KNO3	3.15
KH2PO4	0.01		KH2PO4	0.3
KCl	0.29		KCl	0
Ca(NO3)2,4H2O	0.64		Ca(NO3)2,4H2O	0.64
Mg(NO3)2,6H2O	0.17		Mg(NO3)2,6H2O	0.17
HN, P-			HN, P+
Solution 10 mM(NO3-)_10 µM(H2PO4-)	mM		Solution 10 mM(NO3-)_300 µM(H2PO4-)	mM
KNO3	5.2		KNO3	5.2
KH2PO4	0.01		KH2PO4	0.3
KCl	0.29		KCl	0
Ca(NO3)2,4H2O	1.8		Ca(NO3)2,4H2O	1.8
Mg(NO3)2,6H2O	0.49		Mg(NO3)2,6H2O	0.49
