## Supplementary Table 3 for "Unlocking the Mycorrhizal Nitrogen Pathway Puzzle: Metabolic Modelling and multi-omics unveil Pyrimidines’ Role in Maize Nutrition via Arbuscular Mycorrhizal Fungi Amidst Nitrogen Scarcity"

### Sheet: Feuil1
Supplementary Table 3 : Mathematical formula for physiological variables used in this study
Variable	Signification	measured or calculated	Units
GY	Grain Yield	measured	g per plant
AP_Biomass	Aerial Part Biomass	measured	g per plant
R_Npercent	Nitrogen concentration in root	measured	mg N / (100 mg DW)
G_Npercent	Nitrogen concentration in grain	measured	mg N / (100 mg DW)
AP_Npercent	Nitrogen concentration in the aerial part	measured	mg N / (100 mg DW)
R_Cpercent	Carbon concentration in root	measured	mg C / (100 mg DW)
G_Cpercent	Carbon concentration in grain	measured	mg C / (100 mg DW)
AP_Cpercent	Carbon concentration in the aerial part	measured	mg C / (100 mg DW)
R_Ppercent	Phosphorus concentration in root	measured	mg P / (100 mg DW)
G_Ppercent	Phosphorus concentration in grain	measured	mg P / (100 mg DW)
AP_Ppercent	Phosphorus concentration in the aerial part	measured	mg P / (100 mg DW)
R_15NEpercent	Root 15N enrichment (see Materials&Methods)	AT%root_labeled - AT%root_ctrl	15N / (15N+14N)
G_15NEpercent	Grain 15N enrichment (see Materials&Methods)	AT%grain_labeled - AT%grain_ctrl	15N / (15N+14N)
AP_15NEpercent	Aerial part 15N enrichment (see Materials&Methods)	AT%aerial part_labeled - AT%aerial part_ctrl	15N / (15N+14N)
AP_QN	Aerial part Nitrogen Quantity	(%N_Leaf*LDW/100)*1000	mg per plant
G_QN	Grain Nitrogen Quantity	(%N_Graint*GDW/100)*1000	mg per plant
AP_QC	Aerial part Carbon Quantity	(%C_Leaf*LDW/100)*1000	g per plant
G_QC	Graint Carbon Quantity	(%C_Grain*RDW/100)*1000	g per plant
AP_Q15N	Aerial part 15N Quantity	LE%*LQN/100	mg per plant
G_Q15N	Grain 15N Quantity	GE%*GQN/100	mg per plant
AP_NUE	Aerial part nitrogen use efficiency	LDW/%NL	g DW/ LN%
G_NUE	Grain nitrogen use efficiency	GDW/%NR	g DW/ GN%
