## Supplementary Table 4 for "Unlocking the Mycorrhizal Nitrogen Pathway Puzzle: Metabolic Modelling and multi-omics unveil Pyrimidines’ Role in Maize Nutrition via Arbuscular Mycorrhizal Fungi Amidst Nitrogen Scarcity"

### Sheet: Feuil1
Supplementary Table 4: List of primers used for qRT-PCR
Name of the gene	Putative function of encoded protein	ID NCBI	ID NCBI LOC	Locus_tag	Forward primer 5'->3'	Reverse primer 5'->3'
ZmPHT1.6	maize phosphate transporter	NM_001112306	Zm00001d011498	Zm00001d011498	AAGGAGGTGTTCGAGATTTC	GTGGTGTGTTTGTTCTTGAG
ZmNRT2.1a	maize nitrate transporter	NM_001111725.2	LOC542092	Zm00001d054057	TCGACGATCACCTATACCTCT	ACGGAGCACACGTGTATTGT
ZmNRT2.2	maize nitrate transporter	NM_001279422.1	LOC606442	Zm00001d054060	CCATCATCCATGTTCACCTGC	CGTTGGCACATCTCAACTATGT
ZmNPF4.5	maize nitrate transporter	XM_020550475	LOC103652484	Zm00001d043463	CCGCAACCACCTCGACCTCTTCTTCTG	GCGTCTTCTCCTGAGGCTTGTACTT
ZmHA1	maize H+plasma membrane ATPase 1	NM_001362173.1	LOC100383860	Zm00001d027265	AGAGATATTTGCAACTGGAGTGATC	GTAGATTCTGGTCTCCTGTTTCTTC
ZmAMT3.1	maize ammonium transporter	NM_001354415.1	LOC110991263	Zm00001d012261	GTGGCTGTGCTGGGTCAT
ZmEF1	maize translation elongation factor	XM_020539165.3	LOC103630200	Zm00001d037877	TGGTGAAGATGATACCGACCAA	AGCAACCGTCTGCCTCATGT
ZmActin	maize actin	XM_008656735.3	LOC100282267	Zm00001d010159	CCAATTCCTGAAGATGAGTCT	TGGTAGCCAACCAAAAACAGT
RiLSU	R. irregularis large subunit ribosomal RNA gene	MN996948.1			GCTCTGGTGCCGAAAGCTT	TAACCCGTTCTAACCTATTGACCAT
