## Supplementary Table 6 for "Unlocking the Mycorrhizal Nitrogen Pathway Puzzle: Metabolic Modelling and multi-omics unveil Pyrimidines’ Role in Maize Nutrition via Arbuscular Mycorrhizal Fungi Amidst Nitrogen Scarcity"

### Sheet: Sheet1
Supplementary Table 6: Expression profiles of R. irregularis genes related to N metabolism. Normalized raw counts of fungal transcripts
			Raw counts				Log2 FC of indicated ratio
Id Protein	Annotation JGI	Id	B73_HN	B73_LN	LO3_HN	LO3_LN	B73/LO3	HN/LN	B73HN/B73LN	LO3HN/LO3LN
1767724	D-aspartate oxidase	gene_6010	3.71492	0	8.90362	0	-0.718042	5.42225	4.70421	6.14029
1684105	Amino acid transporters	gene_20385	20.8086	4.44734	16.1569	7.02704	0.112016	1.62032	1.80561	1.43503
1629925	Amino acid transporters	gene_14688	281.681	9.87754	38.4004	13.2157	1.29157	3.09804	4.7112	1.48487
1768618	Glutamate decarboxylase and related proteins	gene_6804	210.752	260.094	447.722	187.327	-0.305634	0.48226	-0.304543	1.26906
1734724	Glutamate synthase	gene_26329	744.103	706.602	1545.11	622.603	-0.434447	0.70001	0.0819254	1.31809
1647484	Glutamine synthetase	gene_16452	49.5029	28.4098	44.717	14.5963	0.581638	1.13008	0.732652	1.52751
1647421	Asparaginase	gene_16447	287.106	166.192	454.49	103.756	0.00656248	1.47311	0.79647	2.14976
1635016	D-aspartate oxidase	gene_15266	81.4579	79.0264	141.727	70.0298	-0.314674	0.515043	0.0402747	0.989811
1602412	Glutamate decarboxylase/sphingosine phosphate lyase	gene_12001	1051.9	825.345	1502.32	744.864	-0.18134	0.68728	0.353377	1.02118
1595331	Putative glutamate/ornithine acetyltransferase	gene_11245	117.965	89.4769	266.432	87.1398	-0.57597	0.976629	0.36207	1.59119
1568776	Hydroxymethylglutaryl-CoA lyase	gene_8445	121.499	71.2066	202.576	76.8184	-0.445809	1.06168	0.770369	1.353
1491194	Aspartate kinase	gene_196	416.243	431.2	349.665	171.92	0.792473	0.491538	-0.0514349	1.03451
1514082	Serine O-acetyltransferase	gene_2745	21.9889	3.02118	24.4779	2.69452	0.135111	2.84644	2.60165	3.09123
1852386	Glutamate/leucine/phenylalanine/valine dehydrogenases	gene_4543	85.8208	41.0231	133.82	84.9029	-0.836913	0.870266	1.07835	0.662179
1839714	Serine carboxypeptidases (lysosomal cathepsin A)	gene_9900	370.731	177.655	275.81	207.413	0.0989687	0.718725	1.04509	0.39236
1765470	Amino acid transporters	gene_3939	2.24135	12.0601	0.176123	5.13212	1.99957	-3.22459	-2.51194	-3.93723
1725431	Urea transporter	gene_25202	7.14513	28.2822	6.46745	44.6083	-0.334303	-2.37764	-1.98954	-2.76573
1659029	Amino acid transporters	gene_17769	1368.36	3993.03	1427.12	2896.71	0.199563	-1.2843	-1.54669	-1.02191
1654649	Glutamine synthetase	gene_17187	85.2166	327.506	61.3946	767.529	-0.37284	-2.77999	-1.92296	-3.63702
1646890	Glutamine synthetase	gene_16415	561.515	2668.34	550.057	3388.26	-0.159978	-2.4344	-2.24827	-2.62053
1616148	Amino acid transporters	gene_13372	7.08187	50.4499	9.44523	35.3816	-0.0125831	-2.33132	-2.78352	-1.87912
1612746	Glycine/serine hydroxymethyltransferase	gene_12941	25.0861	70.4805	42.0898	85.4068	-0.5452	-1.29834	-1.55113	-1.04555
1526230	Arginase	gene_3958	349.742	1172.83	250.884	776.463	0.540593	-1.68369	-1.7488	-1.61858
1459319	Amino acid transporters	gene_15095	237.207	444.814	157.705	310.296	0.562646	-0.937393	-0.904306	-0.97048
1774109	Amino acid transporters	gene_11688	14.2368	53.214	26.4747	41.8933	-0.277191	-1.31874	-1.86455	-0.772936
1765768	Serine carboxypeptidases (lysosomal cathepsin A)	gene_4223	66.2998	148.734	87.4435	136.29	-0.14564	-0.875601	-1.12716	-0.624046
1699204	Serine carboxypeptidases (lysosomal cathepsin A)	gene_22058	728.817	1201.89	1138.91	1643.63	-0.549188	-0.625316	-0.721109	-0.529523
1677660	Ornithine decarboxylase	gene_19817	207.228	536.546	228.42	273.192	0.424969	-0.800327	-1.36271	-0.237944
1647638	Aspartate aminotransferase/Glutamic oxaloacetic transaminase AAT2/GOT1	gene_16472	37.6326	103.893	49.7873	81.027	-0.0367847	-1.09324	-1.44472	-0.741774
1647588	Aspartate aminotransferase/Glutamic oxaloacetic transaminase AAT1/GOT2	gene_16465	25.0851	59.568	25.6873	30.3251	0.373606	-0.801328	-1.24638	-0.356277
1491174	Amino acid transporters	gene_193	46.4111	112.755	55.8807	103.212	-0.0445936	-1.06143	-1.24855	-0.874303
1456448	Asparagine synthase (glutamine-hydrolyzing)	gene_12105	465.747	1328.34	820.941	1227.27	-0.347978	-1.04197	-1.51082	-0.573108
1059289	Argininosuccinate lyase	gene_9417	59.1365	163.44	53.5806	88.4537	0.498418	-1.08725	-1.43554	-0.738969
1518946	Amino acid transporters	gene_3136	104.121	176.096	109.594	245.16	-0.253861	-0.968338	-0.777057	-1.15962
1595626	Lysine-ketoglutarate reductase/saccharopine dehydrogenase	gene_11283	233.145	177.551	186.11	544.056	-0.65594	-0.563863	0.405902	-1.53363
1639960	Amino acid transporters	gene_15726	3.16801	9.6647	3.91177	15.4058	-0.358692	-1.71762	-1.61057	-1.82467
1743204	Acetylglutamate kinase/acetylglutamate synthase	gene_23169	8.66763	27.6012	5.97095	32.1728	0.234861	-2.00446	-1.54727	-2.46166
1519407	Inorganic phosphate transporter	gene_3187	90.3885	17.6925	141.824	9.73995	-0.152563	3.07755	2.59069	3.56441
1781137	Ammonia permease	gene_18003	35.5866	280.084	19.7359	803.009	-0.297001	-4.1424	-2.91783	-5.36697
1590050	Ammonia permease	gene_10637	102.056	342.013	139.8	163.465	0.303527	-0.995384	-1.75773	-0.233033
1769182	Ammonia permease	gene_7275	129.894	121.976	102.236	230.565	-0.2735	-0.543213	0.0558046	-1.14223
1600006	dUTPase	gene_11709	77.9062	22.1099	129.448	24.5553	-0.405028	2.00156	1.68641	2.31672
1520186	Uridine 5'- monophosphate synthase/orotate phosphoribosyltransferase	gene_3258	207.385	60.8925	191.779	44.332	0.329353	1.90807	1.69411	2.12204
1502007	Allantoicase.	gene_1354	389.795	87.5811	69.0396	60.7465	1.51746	1.14391	2.13195	0.15587
1664670	Deoxycytidylate deaminase	gene_18389	21.8808	20.3881	61.8546	15.9768	-0.535551	0.930012	0.000883951	1.85914
1532787	Cytosine deaminase FCY1 and related enzymes	gene_4580	43.8609	29.3307	56.6145	19.7473	0.0506721	1.01018	0.600352	1.42002
1496224	Uridine 5'- monophosphate synthase/orotate phosphoribosyltransferase	gene_781	147.872	78.1753	161.037	37.3228	0.388989	1.46204	0.954662	1.96942
1554458	Phosphoribosylamidoimidazole-succinocarboxamide synthase	gene_6933	4.66955	17.4695	13.0476	32.9435	-1.17263	-1.55543	-1.74094	-1.36992
1503193	Atrazine chlorohydrolase/guanine deaminase	gene_1509	2.38912	3.14134	1.40705	8.38822	-0.319027	-1.68017	-0.822338	-2.538
1783134	GMP synthase	gene_19794	3.09968	9.94678	4.69098	24.3173	-0.882085	-1.98326	-1.62802	-2.3385
1576382	Allantoinase.	gene_9212	17.2046	21.9993	39.0788	10.2737	0.024448	0.77334	-0.367508	1.91419
1526230	Arginase.	gene_3958	349.742	1172.83	250.884	776.463	0.540593	-1.68369	-1.7488	-1.61858
1085568	Urate oxidase.	gene_1476	37.2754	43.3394	25.5103	48.7122	0.203863	-0.564413	-0.226461	-0.902364
1562353	Argininosuccinate synthase.	gene_7837	373.542	411.913	365.778	182.602	0.604864	0.430552	-0.137807	0.99891
1790496	Urease.	gene_25939	158.642	222.836	100.985	239.712	0.271872	-0.878244	-0.496637	-1.25985
1636357	Carbamoyl-phosphate synthase (glutamine-hydrolysing).	gene_15350	77.8399	272.097	201.608	185.76	-0.422334	-0.846405	-1.78484	0.0920314
1496224	Orotate phosphoribosyltransferase.	gene_781	147.872	78.1753	161.037	37.3228	0.388989	1.46204	0.954662	1.96942
1603891	Uracil phosphoribosyltransferase.	gene_12140	95.9735	103.859	116.243	31.8965	0.659444	0.853163	-0.0828629	1.78919
