## Supplementary Table 8 for "Unlocking the Mycorrhizal Nitrogen Pathway Puzzle: Metabolic Modelling and multi-omics unveil Pyrimidines’ Role in Maize Nutrition via Arbuscular Mycorrhizal Fungi Amidst Nitrogen Scarcity"

### Sheet: compare autophagy B73Lo3
Supplementary Table 8: Comparison of autophagy gene exression profiles in B73 and Lo3
		B73 (log2 FC)			Lo3 (log2 FC)
Id	annotation ZeaMays_v4-Ensembl50_desc	HN CTRL/LN CTRL	HN CTRL/HN_RHIZO	LN CTRL/LN_RHIZO	HN CTRL/LN CTRL	HN CTRL/HN_RHIZO	LN CTRL/LN_RHIZO
Zm00001d002257	Autophagy-related protein 8c	0.524835	-0.7641	0.0276912	0.0696034	-0.88068	-1.83116
Zm00001d002819	Autophagy-related protein 13a	-1.36548	-1.15814	0.873434	-0.266902	-0.763545	-0.0914817
Zm00001d004856	Autophagy-related protein 13b	0.0513548	0.346783	0.99673	0.638186	-0.321734	-1.43895
Zm00001d010315	Autophagy-related protein 18g	-1.02026	-0.533271	0.542417	-0.4455	-0.428431	-1.16856
Zm00001d011347	Autophagy 7%3B Autophagy-related 7	-1.76565	-0.579064	0.139413	-1.12932	-0.030913	-1.56342
Zm00001d015493	Autophagy-related protein 11	0.523025	-0.894775	-1.16851	-1.09699	-0.99756	-0.248899
Zm00001d017403	Autophagy-related protein 13a	-1.33447	-0.601781	0.332261	-1.11378	-0.13304	0.271593
Zm00001d018259	Autophagy-related 12 variant 1%3B Autophagy-related protein 12	-0.0669449	-0.574158	-0.477337	0.242803	0.138781	0.100491
Zm00001d024239	Autophagy 8e variant 1Autophagy-protein 8 isoform 1%3B Autophagy 8e variant 1Autophagy-protein 8 isoform 2%3B Autophagy 8e variant 1Autophagy-protein 8 isoform 3%3B Autophagy-related 8d variant 1%3B Autophagy-related protein 8	0.698671	-0.67035	-0.130376	0.170185	-0.562582	-0.830405
Zm00001d025765	Autophagy 10 variant 1%3B Autophagy-related 10 variant 1	-0.785908	0.230977	0.35387	-0.0481715	0.381556	-0.206616
Zm00001d025950	Autophagy-related protein 13a	-1.68884	-0.346354	1.27908	-0.580022	-0.722584	0.964115
Zm00001d026335	Autophagy-related protein 8c	-1.15483	-1.05098	-0.15091	-0.355325	-0.536613	-1.50664
Zm00001d033994	Autophagy-related protein 16	-0.938064	-0.568888	0.732478	0.0577326	-0.456594	-1.46031
Zm00001d038156	Autophagy-related protein 18g	-0.896258	0.0347677	0.783979	-0.441704	-0.590624	-1.58605
Zm00001d039703	Autophagy-related protein 18c	0.881247	-1.0615	-1.0299	-0.0181861	-0.718691	-0.558052
Zm00001d042215	Autophagy-related protein 18a	0.676191	-0.69214	-0.709711	0.398589	-0.479845	-1.00981
Zm00001d043239	Autophagy-related protein 18f	0.111435	-0.861144	-0.610526	-0.0836187	-0.718765	-1.68136
Zm00001d045692	autophagy 2	-0.841945	-0.568207	1.20012	0.0455272	-0.393849	-1.60695
Zm00001d049405	Autophagy 8e%2C mRNA	0.21235	-1.31462	-0.167049	0.281691	-0.797744	-1.60887
Zm00001d051033	Autophagy-related protein 101	0.253252	0.164407	0.46803	0.715212	0.236921	-0.0667668
Zm00001d051307	Autophagy-related protein 13a	0.549589	-0.0993532	-0.218664	-0.0842862	0.149301	-0.949334
Zm00001d053741	Putative autophagy domain family protein	-1.1178	-0.582199	0.42825	-0.757753	-0.557129	-1.19067
Zm00001d015009	Autophagy protein 5	1.17071	0.0808786	-0.420692
Zm00001d006474	Autophagy-related protein 8a				0.197713	-0.10373	-0.620731
Zm00001d018355	homolog of yeast autophagy 18 (ATG18) B				-0.0300775	-0.553068	-1.4019
Zm00001d018568	Autophagy-related protein 8c				-0.746357	-0.370214	-1.14317
Zm00001d028417	Autophagy protein 9				0.227046	-0.156148	-1.30129
Zm00001d050219	Phosphatidylinositol 3-kinase VPS34	-1.01786	-0.0512488	0.760293	-0.0235151	-0.223941	-0.843583
