## Supplementary Table 9 for "Unlocking the Mycorrhizal Nitrogen Pathway Puzzle: Metabolic Modelling and multi-omics unveil Pyrimidines’ Role in Maize Nutrition via Arbuscular Mycorrhizal Fungi Amidst Nitrogen Scarcity"

### Sheet: Feuil1
Supplementary Table 9: Maize transcripts related to ureid and pyrimidine metabolism
			B73 Log2 FC			Lo3 Log2 FC
	Id	annotation ZeaMays_v4-Ensembl50_desc	HN_Ctrl/LN_Ctrl	HN_Ctrl/HN_Rhizo	LN_Ctrl/LN_Rhizo	HN_Ctrl/LN_Ctrl	HN_Ctrl/HN_Rhizo	LN_Ctrl/LN_Rhizo
Roots	Zm00001d042673	purine biosynthesis Amidophosphoribosyltransferase	1.18726	0.891236	-2.19682	-1.23763	1.35846	0.616864
	Zm00001d010197	purine biosynthesis Amidophosphoribosyltransferase	2.31365	0.902657	-2.50206
	Zm00001d038332	Amidophosphoribosyltransferase				-0.326956	-0.572024	-1.969
	Zm00001d042746	Uricase	-0.622664	-0.131445	-0.0751008	-0.454717	0.181143	-0.685898
	Zm00001d029626	Xanthine dehydrogenase 1	-0.284757	0.297121	0.215751	-0.343017	-0.144329	-1.35667
	Zm00001d026635	Allantoinase	-3.52112	1.40457	0.687337	-3.29461	1.54775	-0.841173
	Zm00001d024908	Arginase 1 mitochondrial	0.114474	-0.696752	-0.230844	0.0351072	-0.327031	-1.85507
	Zm00001d007945	Urease	-1.23287	0.0348926	0.334702
	Zm00001d037242	Urea-proton symporter DUR3	-2.0585	-0.363064	-0.215276	-1.58612	0.511905	-1.48325
	Zm00001d005933	PUP1	-1.03607	1.3056
	Zm00001d033747	Glutamine synthetase root isozyme 2	2.74097	1.76782	0.685663	-1.44312	-1.35205	1.14779
	Zm00001d051804	Glutamine synthetase root isozyme 4	-1.11588	-1.14053	-0.547982	-0.769942	-0.572359	-1.42481
	Zm00001d017958	Glutamine synthetase root isozyme 3	-1.07862	-0.325013	-0.253784	-1.5221	-0.442375	-0.64637
	Zm00001d028260	glutamine synthetase6	-5.88992	-0.279689	0.675724	-2.2971	0.722353	-0.917522
	Zm00001d005157	Glutamine-dependent NAD(+) synthetase	-0.544376	-0.148713	0.00574631	-0.336624	0.298675	-0.252951
	Zm00001d026501	Glutamine synthetase leaf isozyme chloroplastic	-2.11363	0.0490902	-1.17004	-0.944026	0.711776	-0.0547879
	Zm00001d048050	Glutamine synthetase3 isoform 1%3B Glutamine synthetase3 isoform 2	-5.73228	-0.594977	2.41677	-2.55115	2.40701	1.41751
	Zm00001d017790	Carbamoyl-phosphate synthase small chain chloroplastic	-0.695387	0.263431	0.375586	-0.100153	-0.349168	-1.13561
	Zm00001d044250	Carbamoyl-phosphate synthase large chain chloroplastic	-1.53192	0.0267476	1.31371	-0.455693	0.142082	-0.489952
	Zm00001d011192	Carbamoyl-phosphate synthase large chain chloroplastic	-0.81454	-0.666724	0.556305	-0.443711	-0.699201	-1.13678
	Zm00001d021753	Equilibrative nucleotide transporter 2 ENT 2	-0.902617	-0.475616	-0.731747	1.32028	-0.144044	-0.802811
	Zm00001d021752	Equilibrative nucleotide transporter 2	0.625052	0.497866	-2.36407	0.159663	0.7738	0.987341
	Zm00001d024294	Equilibrative nucleotide transporter 1	-0.647729	-0.121367	-0.168856	-1.28887	-0.45434	-0.560538
	Zm00001d021747	Equilibrative nucleotide transporter 2
Leaves	Zm00001d033747	Glutamine synthetase root isozyme 2	2.88548	1.70285	-0.661246	-4.00464	0.670286	4.56502
	Zm00001d051804	Glutamine synthetase root isozyme 4	-1.08523	-0.282027	0.777343	-0.361615	0.0895369	-0.0307523
	Zm00001d017958	Glutamine synthetase root isozyme 3	-0.860387	-0.496115	0.450756	-0.320563	0.164188	0.292444
	Zm00001d028260	glutamine synthetase6	-0.197793	-0.423526	0.346055	-0.435772	0.374863	0.235916
	Zm00001d005157	Glutamine-dependent NAD(+) synthetase	-0.253265	0.0776967	0.167776	-0.61864	-0.187845	0.181239
	Zm00001d026501	Glutamine synthetase leaf isozyme chloroplastic	0.432485	-0.177033	-0.527988	0.0165101	-0.491459	-0.744271
	Zm00001d048050	Glutamine synthetase3 isoform 1%3B Glutamine synthetase3 isoform 2	-0.719853	-0.296197	1.7691
	Zm00001d011192	Carbamoyl-phosphate synthase large chain chloroplastic	1.35225	0.236942	-0.893274	0.586977	-0.322124	-0.468492
	Zm00001d044250	Carbamoyl-phosphate synthase large chain chloroplastic	-0.771014	-0.087989	0.448114	-0.479778	-0.206062	0.232936
	Zm00001d017790	Carbamoyl-phosphate synthase small chain chloroplastic	0.16396	0.312179	-0.112987
	Zm00001d051586	Carbamoyl-phosphate synthase small chain	-0.0538654	-0.246736	-0.154628	0.119994	0.233506	0.411987
	Zm00001d004485	Nucleoside diphosphate kinase IV chloroplastic/mitochondrial [Zea mays]	NoObs	NoObs	NoObs
	Zm00001d023833	Nucleoside diphosphate kinase	0.879431	-0.198477	-0.181918	0.993438	-0.263835	-0.0421887
	Zm00001d037208	putative Orotidine-5'-phosphate decarboxylase	filtre	filtre	filtre	-0.46776	-0.172651	0.864198
	Zm00001d049888	thiaminase1	-0.186672	-0.169661	0.144426	-0.760196	-0.117219	0.945642
	Zm00001d042088	Uridine 5'-monophosphate synthase	-1.42424	0.316293	0.492118	-1.17184	-0.0258762	0.866273
	Zm00001d044024	putative CTP SYNTHASE 1, CTPS1 Cytidine triphosphate synthase	-0.941083	-0.56825	-0.148149	-0.439624	0.283494	0.623707
	Zm00001d018277	UMP-CMP kinase 3	-0.913265	-0.0488218	0.385289	-0.306556	0.157659	0.634615
	Zm00001d024919	Adenylate kinase	-0.450381	0.196054	0.515462	-0.538169	-0.409982	0.596753
	Zm00001d044488	CTP synthase family protein	-0.0875602	0.320877	-0.231034	-0.27493	0.207367	1.11112
	Zm00001d031854	thiaminase2	-0.0647008	-0.0485642	-0.0540489	-0.636267	-0.0727052	0.722429
	Zm00001d047640	thiaminase3	-0.452038	0.31497	0.400719	-0.881929	-0.159347	0.67151
	Zm00001d042090	UMP synthase	-0.29655	-0.510711	0.288595	-0.712452	-0.263658	0.652966
	Zm00001d024203	Aspartate carbamoyltransferase chloroplastic	0.369059	0.295963	0.313954	-0.0609785	0.144597	-0.447474
	Zm00001d050187	Aspartate carbamoyltransferase 1	0.100009	-0.290723	-0.265232	0.567871	0.834372	0.101303
